# Genome-wide association studies reveal distinct genetic correlates and increased heritability of antimicrobial resistance in *Vibrio cholerae* under anaerobic conditions

**DOI:** 10.1101/2021.06.26.450051

**Authors:** A. Creasy-Marrazzo, M.M. Saber, M. Kamat, L. S. Bailey, L. Brinkley, E. T. Cato, Y. Begum, M.M. Rashid, A. I. Khan, F. Qadri, K. B. Basso, B. J. Shapiro, E. J. Nelson

**Affiliations:** Departments of Pediatrics and Environmental and Global Health, University of Florida, Gainesville, FL, USA; Department of Microbiology & Immunology, McGill University; Departments of Chemistry, University of Florida, Gainesville, FL, USA; Infectious Diseases Division (IDD) & Nutrition and Clinical Services Division (NCSD), International Centre for Diarrhoeal Disease Research, Bangladesh (icddr,b), Dhaka, Bangladesh

**Keywords:** Antimicrobial resistance, AMR, antibiotics, cholera, diarrhoea, diarrhea, *Vibrio cholerae*, enteropathogens, Bangladesh, anaerobic, anoxic, hypoxic, respiration

## Abstract

The antibiotic formulary is threatened by high rates of antimicrobial resistance (AMR) among enteropathogens. Enteric bacteria are exposed to anaerobic conditions within the gastrointestinal tract, yet little is known about how oxygen exposure influences AMR. The facultative anaerobe *Vibrio cholerae* was chosen as a model to address this knowledge gap. We obtained *V. cholerae* isolates from 66 cholera patients, sequenced their genomes, and grew them under anaerobic and aerobic conditions with and without three clinically relevant antibiotics (ciprofloxacin, azithromycin, doxycycline). For ciprofloxacin and azithromycin, the minimal inhibitory concentration (MIC) increased under anaerobic conditions compared to aerobic conditions. Using standard resistance breakpoints, the odds of classifying isolates as resistant increased over 10 times for ciprofloxacin and 100 times for azithromycin under anaerobic conditions compared to aerobic conditions. For doxycycline, nearly all isolates were sensitive under both conditions. Using genome-wide association studies (GWAS), we found associations between genetic elements and AMR phenotypes that varied by oxygen exposure and antibiotic concentrations. These AMR phenotypes were more heritable, and the AMR-associated genetic elements were more often discovered, under anaerobic conditions. These AMR-associated genetic elements are promising targets for future mechanistic research. Our findings provide a rationale to determine if increased MICs under anaerobic conditions are associated with therapeutic failures and/or microbial escape in cholera patients. If so, there may be a need to determine new AMR breakpoints for anaerobic conditions.

**Impact statement:** Many bacterial pathogens experience anaerobic conditions in the gut, but antimicrobial resistance (AMR) phenotypes are generally tested under ambient aerobic conditions in the laboratory. To better understand AMR under conditions more similar to natural infections, we used *Vibrio cholerae* as a model enteric pathogen. We sequenced the genomes and assessed the growth of *V. cholerae* isolates with different concentrations of three antibiotics, under anaerobic and aerobic conditions. In support of the hypothesis that AMR varies according to oxygen exposure, *V. cholerae* was more resistant to antibiotics under anaerobic conditions. We found many previously known genes associated with resistance; however, some of these genes were only resistance-associated under aerobic conditions. Resistance to azithromycin and doxycycline only had a detectable genetic component under anaerobic conditions. Together, our results point to distinct genetic mechanisms of resistance under anaerobic conditions and suggest several candidate genes for experimental follow-up.

**Data summary:** All sequencing data generated in this study are available in NCBI under BioProject PRJNA818081.
