## Supplementary material for "Genome-wide association studies reveal distinct genetic correlates and increased heritability of antimicrobial resistance in *Vibrio cholerae* under anaerobic conditions": Data File

### Sheet: DF_S1. Ciprofloxacin_aerobic
Data File S1. Identification of genetic elements previously not known to associate with ciprofloxacin resistance under aerobic conditions [NH = no hits at concentration. NA = Not Applicable. SXT = on the SXT mobile genetic element]
Drug concentration	Heritability	Chr. #	E7946 locus	N16961 locus	gene annotation	gene product	protein code	hits	Maximum -log10(pvalue)	Average allele frequency	Average minor allele frequency(MAF)	Average effect size
4	0.99	NH	NH	NH	NH	NH	NH	NH	NH	NH	NH	NH
1	0.73	SXT	NA	NA	qnrVC1	quinolone resistance protein (qnr)	QnrVC1	1	5.91	0.716	0.284	1.1
		SXT	NA	NA	dfrA31	trimethoprim resistant dihydrofolate reductase dfr	DfrA31	1	5.91	0.716	0.284	1.1
		2	RS17200	RS17050		GNAT family N-acetyltransferase	WP_000349829.1	1	7.01189	0.0299	0.0299	2.22
		2	RS18480	RS18330		retention-module containing protein; functions via post-trans modification	WP_001191814.1	1	7.01189	0.0299	0.0299	2.22
		1	RS05100	RS09460		hypothetical protein	WP_001252112.1	1	7.01189	0.0299	0.0299	2.22
		2	RS19940	RS19915		DUF3265 domain containing protein	WP_072615218.1	3	6.9393	0.696333	0.303667	1.035
		2	RS15950	RS15845		DUF3265 domain containing protein	WP_014164112.1	2	6.9393	0.7085	0.2915	1.055
		2	RS15895	RS15785		DUF3265 domain containing protein	WP_001247622.1	1	6.32606	0.0448	0.0448	1.8
		2	RS15895	RS15785		DUF3265 domain containing protein	WP_014378730.1	2	6.02136	0.6865	0.3135	1.0025
		2	RS15460	RS15375		DUF3265 domain containing protein	WP_001883086.1	2	6.02136	0.6865	0.3135	1.0025
		2	RS15910	RS15800		DUF3265 domain containing protein	WP_079857360.1	1	5.77989	0.701	0.299	1.01
0.5	0.6	SXT	NA	NA	qnrVC1	quinolone resistance protein (qnr)	QnrVC1	1	12.0467	0.716	0.284	3.17
		SXT	NA	NA	dfrA31	trimethoprim resistant dihydrofolate reductase dfr	DfrA31	1	12.0467	0.716	0.284	3.17
		SXT	NA	NA	tet(59)	efflux pump for tetracyclines; part of major facilitator superfamily (MFS) antibiotic efflux pump	Tet(59)	1	7.16685	0.761	0.239	2.76
		2	RS19940	RS19915		DUF3265 domain containing protein	WP_072615218.1	3	12.0467	0.696333	0.303667	2.87333
		2	RS15950	RS15845		DUF3265 domain containing protein	WP_014164112.1	2	12.0467	0.7085	0.2915	3.065
		2	RS15910	RS15800		DUF3265 domain containing protein	WP_079857360.1	2	10.2314	0.694	0.306	2.76
		2	RS15895	RS15785		DUF3265 domain containing protein	WP_014378730.1	2	10.2314	0.6865	0.3135	2.725
		2	RS15460	RS15375		DUF3265 domain containing protein	WP_001883086.1	2	10.2314	0.6865	0.3135	2.725
		1	RS02705	RS11860		DUF2787 domain containing protein	WP_000041081.1	5	6.70333	0.776	0.224	2.764
0.25	0.74	SXT	NA	NA	aph(6)-Id	aminoglycoside antibiotic inactivation	APH(6)-Id	1	7	0.836	0.164	1.89
		1	RS07280	RS07270	rtxB	RTX toxin, T1SS subunit	WP_149591715.1	1	6.43415	0.0597	0.0597	3.31
0.13	0.92	2	RS16400	RS16275		DUF3709 domain containing protein	WP_001999499.1	6	7.91721	0.0472833	0.0472833	5.02167
		1	RS07280	RS07270	rtxB	RTX toxin, T1SS subunit	WP_149591715.1	1	7.91721	0.0448	0.0448	5.39
		2	RS15800	RS15690		DUF3709 domain containing protein	WP_001890112.1	3	7.91721	0.0497667	0.0497667	4.65333
		2	RS16105	RS16000		DUF3709 domain containing protein	WP_001917086.1	2	7.91721	0.05225	0.05225	4.285
		2	RS18715	RS18565		phosphatase	WP_000762048.1	1	5.78781	0.925	0.075	1.52
		1	RS08165	NA		cadherin domain	WP_000511188.1	1	5.56543	0.94	0.06	1.52

### Sheet: DF_S2. Ciprofloxacin_anaerobic
Data File S2. Identification of genetic elements previously not known to associate with ciprofloxacin resistance under anaerobic conditions [NH = no hits at concentration. NA = Not Applicable. SXT = on the SXT mobile genetic element]
Drug concentration	Heritability	chr #	E7946 locus (new)	N16961 locus (new)	gene annotation	gene product / annotation	protein code	hits	Maximum -log10(pvalue)	Average allele frequency	Average minor allele frequency(MAF)	Average effect size
4	0.81	SXT	NA	NA	qnrVC1	quinolone resistance protein (qnr)	QnrVC1	1	8.69465	0.716	0.284	0.231
		SXT	NA	NA	dfrA31	trimethoprim resistant dihydrofolate reductase dfr	DfrA31	1	8.69465	0.716	0.284	0.231
		2	RS15910	RS15800		DUF3265 domain containing protein	WP_079857360.1	2	9.6038	0.694	0.306	0.226
		2	RS19940	RS19915		DUF3265 domain containing protein	WP_072615218.1	3	8.69465	0.696333	0.303667	0.222667
		2	RS15950	RS15845		DUF3265 domain containing protein	WP_014164112.1	2	8.69465	0.7085	0.2915	0.229
		2	RS15895	RS15785		DUF3265 domain containing protein	WP_014378730.1	2	8.48545	0.6865	0.3135	0.2185
		2	RS15460	RS15375		DUF3265 domain containing protein	WP_001883086.1	2	8.48545	0.6865	0.3135	0.2185
		1	RS02705	RS11860		DUF2787 domain containing protein	WP_000041081.1	4	5.75449	0.776	0.224	0.224
1	0.73	SXT	NA	NA	dfrA31	trimethoprim resistant dihydrofolate reductase dfr	DfrA31		8.96658	0.716	0.284	0.493
		SXT	NA	NA	qnrVC1	quinolone resistance protein (qnr)	QnrVC1		8.96658	0.716	0.284	0.493
		2	RS15910	RS15800		DUF3265 domain containing protein	WP_079857360.1	2	10.1475	0.694	0.306	0.4915
		2	RS15950	RS15845		DUF3265 domain containing protein	WP_014164112.1	2	9.2815	0.7085	0.2915	0.4945
		2	RS19940	RS19915		DUF3265 domain containing protein	WP_072615218.1	3	9.2815	0.696333	0.303667	0.489333
		2	RS15895	RS15785		DUF3265 domain containing protein	WP_014378730.1	2	9.2815	0.6865	0.3135	0.4875
		2	RS15460	RS15375		DUF3265 domain containing protein	WP_001883086.1	2	9.2815	0.6865	0.3135	0.4875
		1	RS02705	RS11860		DUF2787 domain containing protein	WP_000041081.1	5	6.15927	0.776	0.224	0.4852
0.5	0.72	SXT	NA	NA	dfrA31	trimethoprim resistant dihydrofolate reductase dfr	DfrA31	1	9.89963	0.716	0.284	0.845
		SXT	NA	NA	qnrVC1	quinolone resistance protein (qnr)	QnrVC1	1	9.89963	0.716	0.284	0.845
		2	RS15910	RS15800		DUF3265 domain containing protein	WP_079857360.1	2	10.7645	0.694	0.306	0.84
		2	RS15950	RS15845		DUF3265 domain containing protein	WP_014164112.1	2	10.5467	0.7085	0.2915	0.852
		2	RS19940	RS19915		DUF3265 domain containing protein	WP_072615218.1	3	10.5467	0.696333	0.303667	0.843667
		2	RS15895	RS15785		DUF3265 domain containing protein	WP_014378730.1	2	10.5467	0.6865	0.3135	0.843
		2	RS15460	RS15375		DUF3265 domain containing protein	WP_001883086.1	2	10.5467	0.6865	0.3135	0.843
		1	RS02705	RS11860		DUF2787 domain containing protein	WP_000041081.1	5	6.73049	0.776	0.224	0.8258
0.25	0.72	SXT	NA	NA	aph(6)-Id	aminoglycoside antibiotic inactivation	APH(6)-Id		5.87943	0.836	0.164	0.623
		2	RS19940	RS19915		DUF3265 domain containing protein	WP_072615218.1	2	6.8729	0.6865	0.3135	0.5805
		2	RS15895	RS15785		DUF3265 domain containing protein	WP_014378730.1	2	6.8729	0.6865	0.3135	0.5805
		2	RS15460	RS15375		DUF3265 domain containing protein	WP_001883086.1	2	6.8729	0.6865	0.3135	0.5805
		2	RS15950	RS15845		DUF3265 domain containing protein	WP_014164112.1	1	6.53313	0.701	0.299	0.583
		2	RS15910	RS15800		DUF3265 domain containing protein	WP_079857360.1	2	6.53313	0.694	0.306	0.5645
		1	RS02705	RS11860		DUF2787 domain containing protein	WP_000041081.1	6	6.04721	0.781	0.219	0.662333
		2	RS16570	RS16430		DUF2806 domain containing protein	WP_001279526.1	1	5.92082	0.761	0.239	0.625
		1	RS02715	RS05550	radC	DNA repair protein	WP_001068477.1	5	5.85078	0.791	0.209	0.675
		1	RS02725	RS11840		methyl-accepting chemotaxis protein	WP_001230753.1	5	5.85078	0.791	0.209	0.675
0.13	0.87	1	RS02745	RS11820		tyrosine-type recombinase/integrase	WP_001129562.1	8	6.41567	0.0448	0.0448	1.73
		1	RS05905	RS08655		ATP-dependent zinc protease	WP_000476331.1	1	5.5867	0.0299	0.0299	0.956
		1	RS12450	RS02290	barA	2-component sensor histidine kinase	WP_001882131.1	1	5.5867	0.0299	0.0299	0.956
		1	RS02960	RS11605		Na ion transporting decarboxylase subunit Beta	WP_000348847.1	1	5.5867	0.0299	0.0299	0.956

### Sheet: DF_S3X. Azithromycin_anaerobic
Data File S2. Identification of genetic elements previously not known to associate with AMR. [NH = no hits at concentration. NA = Not Applicable. SXT = on the SXT mobile genetic element]
Drug concentration	Heritability	Chr. #	E7946 locus	N16961 locus	gene	gene product	protein code	hits	Maximum -log10(pvalue)	Average allele frequency	Average minor allele frequency(MAF)	Average effect size
16	0.3	SXT	NA	NA	mphA	macrolide phosphotransferase (MPH)	NA	1	15.9586	0.328	0.328	0.637
		1	RS09315	RS05220	ompT-dinG	ATP-dependent DNA helicase (dinG)	WP_000956389.1	1	6.41567	0.149	0.149	0.587
		1	RS09310	RS05225	ompT-dinG	porin ompT (ompT)	WP_000751972.1	1	6.41567	0.149	0.149	0.587
8	0.77	SXT	NA	NA	mphA	macrolide phosphotransferase (MPH)	NA		8.37986	0.328	0.328	0.403
4	0.66	NH	NH	NH	NH	NH	NH	NH	NH	NH	NH	NH
2	0.38	NH	NH	NH	NH	NH	NH	NH	NH	NH	NH	NH
1	0	NH	NH	NH	NH	NH	NH	NH	NH	NH	NH	NH

### Sheet: DF_S4. Doxycycline_anaerobic
Data File S4. Identification of genetic elements previously not known to associate with AMR. [NH = no hits at concentration. NA = Not Applicable. SXT = on the SXT mobile genetic element]
Drug concentration	Heritability	Chr. #	E7946 locus	N16961 locus	gene annotation	gene product / annotation	protein code	hits	Maximum -log10(pvalue)	Average allele frequency	Average minor allele frequency(MAF)	Average effect size
1	0.1	NH	NH	NH	NH	NH	NH	NH	NH	NH	NH	NH
0.5	0.61	SXT	NA	NA	tet(59)	efflux pump for tetracyclines; part of major facilitator superfamily (MFS) antibiotic efflux pump	Tet(59)	1	9.64207	0.761	0.239	0.523
		1	RS12940	RS01800		outer membrane protein assembly factor	WP_001253226.1	3	8.41794	0.592	0.408	0.543667
		1	RS06420	RS08140		murein L,D transpeptidase	WP_000842383.1	2	8.41794	0.4925	0.4925	0.5385
		1	RS12365	RS02375	nudF	ADP-ribose diphosphatase	WP_001150037.1	2	8.41794	0.4925	0.4925	0.5385
		2	RS19410	RS19560	putA	bifunctional proline dehydrogenase	WP_019830023.1	2	8.41794	0.4925	0.4925	0.5385
		1	RS11810	RS02930	recD	exodeoxyribouclease V subunit alpha	WP_000971704.1	2	8.41794	0.4925	0.4925	0.5385
		1	RS00750	RS00700	ftsY	signal recognition particle-docking protein	WP_000136719.1	1	6.93181	0.836	0.164	0.535
		1	RS02695	RS11870		WYL domain containing protein	WP_000066839.1	14	8.41794	0.807071	0.192929	0.5315
		1	RS19875	RS19905		hypothetical protein	WP_001883330.1	3	8.41794	0.786	0.214	0.530333
		1	RS02710	RS11855		DUF2787 domain containing protein	WP_000572493.1	5	8.41794	0.806	0.194	0.5302
		1	RS02725	RS11840		methyl-accepting chemotaxis protein	WP_001230753.1	8	8.41794	0.785375	0.214625	0.53
		1	RS01050	RS13580	rarD	EamA family transporter	WP_000186908.1	1	6.92812	0.194	0.194	0.523
		1	RS10435	RS04100	zunC	Zinc ABC transporter, ATP binding protein	WP_000996146.1	1	6.92812	0.194	0.194	0.523
		1	RS01840	RS12775	mutL	DNA mismatch repair endonuclease	WP_000155485.1	2	6.93181	0.4925	0.4925	0.519
		1	RS02715	RS05550	radC	DNA repair protein	WP_000053959.1	6	8.41794	0.7835	0.2165	0.517167
		2	RS15745	RS15640		hypothetical protein	WP_000960654.1	3	6.92812	0.179	0.179	0.516333
		1	RS03880	RS10685	suhB	inositol-1-monophosphatase	WP_000553435.1	3	8.41794	0.587	0.413	0.516
		1	RS02705	RS11860		DUF2787 domain containing protein	WP_000041081.1	14	8.41794	0.7985	0.2015	0.512357
		1	RS03365	RS11200	glmM	phosphoglucosamine mutase	WP_001281065.1	3	8.41794	0.587	0.413	0.512333
		1	RS02670	RS11895		type II secretion system protein	WP_000042161.1	2	6.93181	0.8285	0.1715	0.508
		2	RS19090	RS18940		methyl-accepting chemotaxis protein	WP_001116764.1	2	6.92812	0.485	0.485	0.504
		2	RS14780	RS14675		TRAP transporter protease	WP_000072017.1	3	8.41794	0.582	0.418	0.503
		1	RS08435	RS06100	vexK	efflux RND transporter permease subunit VexK	WP_000003251.1	1	5.64782	0.149	0.149	0.503
		1	RS08875	NA	zorA	anti-phage defense system zorAB subunit A	WP_000132365.1	1	5.64782	0.149	0.149	0.503
		1	RS10215	RS04320		Hpt domain-containing protein	WP_001881762.1	2	6.92812	0.485	0.485	0.497
		1	RS07595	RS06935	cobB	NAD-dependent protein deacylase	WP_000056950.1	3	6.92812	0.582	0.418	0.493
		2	RS16570	RS16430		DUF2806 domain containing protein	WP_001279526.1	2	6.92812	0.4775	0.4775	0.4805
		2	RS18385	RS18240		phenylalanine 4-monooxygenase	WP_000195733.1	2	6.45842	0.776	0.224	0.471
		1	RS05345	RS09215	fadJ	fatty acid oxidation complex subunit alpha FadJ	WP_000369794.1	1	6.45842	0.776	0.224	0.471
		2	RS16750	RS16600		hypothetical protein	WP_000043871.1	2	5.65561	0.4775	0.4775	0.4705
		1	RS01355	NA		FkbM family methyltransferase	WP_000681567.1	2	5.7167	0.455	0.455	0.461
		1	RS07295	NA	rtxA	MARTX multifunctional-autoprocessing repeats-in-toxin holotoxin	WP_000517826.1	1	6.2815	0.806	0.194	0.46
		1	RS06880	RS07680		siroheme synthease	WP_001268683.1	1	6.02319	0.776	0.224	0.46
0.25	0.72	SXT	NA	NA	tet(59)	efflux pump for tetracyclines; part of major facilitator superfamily (MFS) antibiotic efflux pump	Tet(59)	1	14.5031	0.761	0.239	0.703
		1	RS12940	RS01800		outer membrane protein assembly factor	WP_001253226.1	3	12.8327	0.592	0.408	0.75
		1	RS12365	RS02375	nudF	ADP-ribose diphosphatase	WP_001150037.1	2	12.8327	0.4925	0.4925	0.7435
		1	RS11810	RS02930	recD	exodeoxyribouclease V subunit alpha	WP_000971704.1	2	12.8327	0.4925	0.4925	0.7435
		2	RS19410	RS19560	putA	bifunctional proline dehydrogenase	WP_019830023.1	2	12.8327	0.4925	0.4925	0.7435
		1	RS19875	RS19905		hypothetical protein	WP_001883330.1	3	12.8327	0.786	0.214	0.724667
		2	RS15740	RS15635		OsmC family protein	WP_001289288.1	1	10.4191	0.194	0.194	0.724
		1	RS02710	RS11855		DUF2787 domain containing protein	WP_000572493.1	6	12.8327	0.8085	0.1915	0.711
		1	RS03880	RS10685	suhB	inositol-1-monophosphatase	WP_000553435.1	4	12.8327	0.485	0.485	0.7085
		1	RS09660	RS04875		sigma-54 dependent Fis family transcriptional regulator	WP_000332950.1	1	7.5867	0.179	0.179	0.707
		1	RS01840	RS12775	mutL	DNA mismatch repair endonuclease	WP_000155485.1	2	9.95861	0.4925	0.4925	0.7055
		1	RS11855	RS02885		RimK family protein	WP_001285013.1	2	9.95861	0.485	0.485	0.7
		1	RS00750	RS00700	ftsY	signal recognition particle-docking protein	WP_000136719.1	2	9.95861	0.485	0.485	0.7
		2	RS19090	RS18940		methyl-accepting chemotaxis protein	WP_001116764.1	2	10.4191	0.485	0.485	0.6945
		2	RS14780	RS14675		TRAP transporter protease	WP_000072017.1	3	12.8327	0.582	0.418	0.692333
		1	RS02705	RS11860		DUF2787 domain containing protein	WP_000041081.1	14	12.8327	0.7985	0.2015	0.689786
		2	RS16565	RS16425		hypothetical protein	WP_000789575.1	1	7.14752	0.179	0.179	0.686
		1	RS02695	RS11870		WYL domain containing protein	WP_000066839.1	18	12.8327	0.796833	0.203167	0.682722
		1	RS10215	RS04320		Hpt domain-containing protein	WP_001881762.1	2	10.4191	0.485	0.485	0.682
		1	RS07595	RS06935	cobB	NAD-dependent protein deacylase	WP_000056950.1	3	10.4191	0.582	0.418	0.676333
		2	RS15745	RS15640		hypothetical protein	WP_000960654.1	4	10.4191	0.1715	0.1715	0.6755
		1	RS02735	RS11830		methyl-accepting chemotaxis protein	WP_001100519.1	1	5.80134	0.134	0.134	0.674
		1	RS07900	RS06630		cytochrome ubiquinol oxidase subunit I	WP_000887578.1	4	9.95861	0.485	0.485	0.6735
		1	RS05345	RS09215	fadJ	fatty acid oxidation complex subunit alpha FadJ	WP_000369794.1	2	9.22915	0.4775	0.4775	0.6735
		2	RS16570	RS16430		DUF2806 domain containing protein	WP_001279526.1	2	10.4191	0.4775	0.4775	0.669
		1	RS03365	RS11200	glmM	phosphoglucosamine mutase	WP_001281065.1	4	12.8327	0.6305	0.3695	0.66025
		2	RS18385	RS18240		phenylalanine 4-monooxygenase	WP_000195733.1	3	9.22915	0.577	0.423	0.655333
		1	RS08435	RS06100	vexK	efflux RND transporter permease subunit VexK	WP_000003251.1	2	8.05998	0.485	0.485	0.652
		1	RS02725	RS11840		methyl-accepting chemotaxis protein	WP_001230753.1	12	12.8327	0.77225	0.22775	0.650167
		1	RS01050	RS13580	rarD	EamA family transporter	WP_000186908.1	2	10.4191	0.485	0.485	0.65
		1	RS07990	RS06540	budA	acetolactate decarboxylase	WP_001068896.1	1	5.68613	0.91	0.09	0.65
		1	RS08335	NA		transporter substrate-binding domain-containing protein	WP_001894251.1	1	5.68613	0.91	0.09	0.65
		2	RS19385	RS19235		amino acid ABC transporter permease	WP_000595720.1	2	10.4191	0.4775	0.4775	0.6465
		1	RS10265	RS04270		hypothetical protein	WP_001196007.1	4	9.95861	0.65675	0.34325	0.64625
		1	RS09205	RS05330	nadA	quinolinate synthase	WP_000018291.1	1	6.4034	0.925	0.075	0.639
		1	RS02690	RS11875		hypothetical protein	WP_000176666.1	6	9.95861	0.826	0.174	0.638167
		1	RS06505	RS08055		6-phospho-beta-glucosidase	WP_000089165.1	2	8.05998	0.485	0.485	0.636
		1	RS07295	NA	rtxA	MARTX multifunctional-autoprocessing repeats-in-toxin holotoxin	WP_000517826.1	3	9.70553	0.587	0.413	0.633
		2	RS16750	RS16600		hypothetical protein	WP_000043871.1	2	8.05998	0.4775	0.4775	0.632
		1	RS08330	RS06205	vieA	two-component system response regulator	WP_001889583.1	3	7.01233	0.626667	0.373333	0.631
		1	RS08970	RS09475	nagA	N-acetylglucosamine-6-phosphate deacetylase	WP_001185226.1	2	6.7122	0.4775	0.4775	0.6275
		1	RS06880	RS07680		siroheme synthease	WP_001268683.1	3	8.383	0.572	0.428	0.627333
		1	RS02715	RS05550	radC	DNA repair protein	WP_000053959.1	12	12.8327	0.776	0.224	0.626417
		1	RS02665	RS11900		IS5 family transposase	WP_001913678.1	10	9.95861	0.821	0.179	0.6205
		1	RS10435	RS04100	zunC	Zinc ABC transporter, ATP binding protein	WP_000996146.1	2	10.4191	0.4775	0.4775	0.6155
		1	RS02680	RS11885		peptidogylcan metalloendopeptidase family protein	WP_000241441.1	8	9.95861	0.81725	0.18275	0.611875
		1	RS02670	RS11895		type II secretion system protein	WP_000042161.1	4	9.95861	0.81725	0.18275	0.60525
		1	RS05610	RS08950		ABC-transporter substrate binding protein	WP_001201234.1	2	5.64207	0.925	0.075	0.604
		1	RS07230	RS07320		FixH family protein	WP_000240593.1	2	5.59176	0.925	0.075	0.6
		1	RS01355	NA		FkbM family methyltransferase	WP_000681567.1	3	8.05998	0.572	0.428	0.585
		2	RS19460	RS19310		rhodanese-like domain-containing protein	WP_000093074.1	1	6.23284	0.881	0.119	0.584
		1	RS08875	NA	zorA	anti-phage defense system zorAB subunit A	WP_000132365.1	4	8.05998	0.6305	0.3695	0.5585
		2	RS19945	RS19805		DUF645 family protein	WP_001928520.1	2	6.94692	0.1565	0.1565	0.546
		1	RS02685	RS11880		hypothetical protein	WP_000749780.1	5	6.98716	0.809	0.191	0.5324
		2	RS15515	RS15440		hypothetical protein	WP_001203705.1	1	5.8041	0.149	0.149	0.524
0.13	0.72	SXT	NA	NA	tet(59)	efflux pump for tetracyclines; part of major facilitator superfamily (MFS) antibiotic efflux pump	Tet(59)		12.9747	0.761	0.239	0.707
		1	RS12945	RS01800		outer membrane protein assembly factor	WP_001253226.1	3	11.8894	0.592	0.408	0.761667
		1	RS12365	RS02375	nudF	ADP-ribose diphosphatase	WP_001150037.1	2	11.8894	0.4925	0.4925	0.7545
		1	RS11810	RS02930	recD	exodeoxyribouclease V subunit alpha	WP_000971704.1	2	11.8894	0.4925	0.4925	0.7545
		2	RS19410	RS19560	putA	bifunctional proline dehydrogenase	WP_019830023.1	2	11.8894	0.4925	0.4925	0.7545
		1	RS19875	RS19905		hypothetical protein	WP_001883330.1	3	11.8894	0.786	0.214	0.737667
		2	RS15740	RS15635		OsmC family protein	WP_001289288.1	1	9.61798	0.194	0.194	0.733
		1	RS10435	RS04100	zunC	Zinc ABC transporter, ATP binding protein	WP_000996146.1	1	9.61798	0.194	0.194	0.733
		1	RS03880	RS10685	suhB	inositol-1-monophosphatase	WP_000553435.1	4	11.8894	0.485	0.485	0.71625
		1	RS11855	RS02885		RimK family protein	WP_001285013.1	1	8.62709	0.836	0.164	0.716
		1	RS00750	RS00700	ftsY	signal recognition particle-docking protein	WP_000136719.1	1	8.62709	0.836	0.164	0.716
		1	RS09660	RS04875		sigma-54 dependent Fis family transcriptional regulator	WP_000332950.1	1	6.9393	0.179	0.179	0.711
		1	RS02710	RS11855		DUF2787 domain containing protein	WP_000572493.1	6	11.8894	0.8085	0.1915	0.710833
		2	RS19090	RS18940		methyl-accepting chemotaxis protein	WP_001116764.1	2	9.61798	0.485	0.485	0.7065
		2	RS16565	RS16425		hypothetical protein	WP_000789575.1	1	6.82974	0.179	0.179	0.702
		1	RS02725	RS11840		methyl-accepting chemotaxis protein	WP_001230753.1	10	11.8894	0.7775	0.2225	0.6984
		2	RS14780	RS14675		TRAP transporter protease	WP_000072017.1	3	11.8894	0.582	0.418	0.697333
		1	RS01840	RS12775	mutL	DNA mismatch repair endonuclease	WP_000155485.1	2	8.62709	0.4925	0.4925	0.693
		1	RS01410	RS13210		ROK family protein	WP_000904774.1	2	8.62709	0.4925	0.4925	0.693
		1	RS10215	RS04320		Hpt domain-containing protein	WP_001881762.1	2	9.61798	0.485	0.485	0.689
		1	RS02705	RS11860		DUF2787 domain containing protein	WP_000041081.1	14	11.8894	0.7985	0.2015	0.687571
		1	RS02695	RS11870		WYL domain containing protein	WP_000066839.1	18	11.8894	0.796833	0.203167	0.687056
		1	RS07990	RS06540	budA	acetolactate decarboxylase	WP_001068896.1	1	5.88273	0.91	0.09	0.687
		1	RS08335	NA		transporter substrate-binding domain-containing protein	WP_001894251.1	1	5.88273	0.91	0.09	0.687
		1	RS07595	RS06935	cobB	NAD-dependent protein deacylase	WP_000056950.1	3	9.61798	0.582	0.418	0.686
		2	RS16570	RS16430		DUF2806 domain containing protein	WP_001279526.1	2	9.61798	0.4775	0.4775	0.682
		2	RS15745	RS15640		hypothetical protein	WP_000960654.1	4	9.61798	0.1715	0.1715	0.67975
		1	RS05345	RS09215	fadJ	fatty acid oxidation complex subunit alpha FadJ	WP_000369794.1	2	8.48017	0.4775	0.4775	0.678
		1	RS02670	RS11895		type II secretion system protein	WP_000042161.1	2	8.62709	0.8285	0.1715	0.6675
		1	RS03365	RS11200	glmM	phosphoglucosamine mutase	WP_001281065.1	4	11.8894	0.6305	0.3695	0.66725
		1	RS07900	RS06630		cytochrome ubiquinol oxidase subunit I	WP_000887578.1	3	8.62709	0.602	0.398	0.666
		2	RS18385	RS18240		phenylalanine 4-monooxygenase	WP_000195733.1	3	8.48017	0.577	0.423	0.664
		2	RS19460	RS19310		rhodanese-like domain-containing protein	WP_000093074.1	1	7.47625	0.881	0.119	0.659
		1	RS09205	RS05330	nadA	quinolinate synthase	WP_000018291.1	1	6.16431	0.925	0.075	0.654
		1	RS07230	RS07320		FixH family protein	WP_000240593.1	2	6.03292	0.925	0.075	0.647
		2	RS19385	RS19235		amino acid ABC transporter permease	WP_000595720.1	2	9.61798	0.4775	0.4775	0.6445
		1	RS02715	RS05550	radC	DNA repair protein	WP_000053959.1	12	11.8894	0.776	0.224	0.642167
		1	RS01050	RS13580	rarD	EamA family transporter	WP_000186908.1	2	9.61798	0.485	0.485	0.642
		1	RS08435	RS06100	vexK	efflux RND transporter permease subunit VexK	WP_000003251.1	2	6.92082	0.485	0.485	0.6415
		1	RS02680	RS11885		peptidogylcan metalloendopeptidase family protein	WP_000241441.1	6	8.62709	0.8235	0.1765	0.64
		1	RS06880	RS07680		siroheme synthease	WP_001268683.1	3	7.75203	0.572	0.428	0.635
		1	RS10265	RS04270		hypothetical protein	WP_001196007.1	4	8.62709	0.65675	0.34325	0.6325
		1	RS05610	RS08950		ABC-transporter substrate binding protein	WP_001201234.1	2	5.6968	0.925	0.075	0.631
		1	RS02690	RS11875		hypothetical protein	WP_000176666.1	6	8.62709	0.826	0.174	0.630167
		1	RS07295	NA	rtxA	MARTX multifunctional-autoprocessing repeats-in-toxin holotoxin	WP_000517826.1	3	8.89279	0.587	0.413	0.629667
		2	RS16750	RS16600		hypothetical protein	WP_000043871.1	2	6.92082	0.4775	0.4775	0.6235
		1	RS02665	RS11900		IS5 family transposase	WP_001913678.1	9	8.62709	0.824333	0.175667	0.622222
		1	RS06505	RS08055		6-phospho-beta-glucosidase	WP_000089165.1	2	6.92082	0.485	0.485	0.621
		1	RS01355	NA		FkbM family methyltransferase	WP_000681567.1	2	6.92082	0.455	0.455	0.608
		1	RS08330	RS06205	vieA	two-component system response regulator	WP_001889583.1	2	6.02319	0.873	0.127	0.6055
		1	RS08970	RS09475	nagA	N-acetylglucosamine-6-phosphate deacetylase	WP_001185226.1	1	6.37366	0.821	0.179	0.593
		1	RS02685	RS11880		hypothetical protein	WP_000749780.1	2	6.16178	0.821	0.179	0.575
		1	RS08875	NA	zorA	anti-phage defense system zorAB subunit A	WP_000132365.1	3	6.92082	0.577	0.423	0.568
		2	RS19945	RS19805		DUF645 family protein	WP_001928520.1	1	5.97881	0.164	0.164	0.554
0.06	0.77	SXT	NA	NA	tet(59)	efflux pump for tetracyclines; part of major facilitator superfamily (MFS) antibiotic efflux pump	Tet(59)	1	8.10347	0.761	0.239	0.516
		1	RS09660	RS04875		sigma-54 dependent Fis family transcriptional regulator	WP_000332950.1	1	6.46725	0.179	0.179	0.609
		2	RS15740	RS15635		OsmC family protein	WP_001289288.1	1	8.05998	0.194	0.194	0.595
		1	RS10435	RS04100	zunC	Zinc ABC transporter, ATP binding protein	WP_000996146.1	1	8.05998	0.194	0.194	0.595
		1	RS01050	RS13580	rarD	EamA family transporter	WP_000186908.1	1	8.05998	0.194	0.194	0.595
		2	RS19385	RS19235		amino acid ABC transporter permease	WP_000595720.1	1	8.05998	0.194	0.194	0.595
		1	RS12365	RS02375	nudF	ADP-ribose diphosphatase	WP_001150037.1	2	8.30539	0.4925	0.4925	0.593
		2	RS19410	RS19560	putA	bifunctional proline dehydrogenase	WP_019830023.1	2	8.30539	0.4925	0.4925	0.593
		1	RS11810	RS02930	recD	exodeoxyribouclease V subunit alpha	WP_000971704.1	2	8.30539	0.4925	0.4925	0.593
		1	RS12945	RS01800		outer membrane protein assembly factor	WP_001253226.1	3	8.30539	0.592	0.408	0.592333
		1	RS03880	RS10685	suhB	inositol-1-monophosphatase	WP_000553435.1	4	8.30539	0.485	0.485	0.56675
		2	RS19090	RS18940		methyl-accepting chemotaxis protein	WP_001116764.1	2	8.05998	0.485	0.485	0.5635
		1	RS02725	RS11840		methyl-accepting chemotaxis protein	WP_001230753.1	8	8.30539	0.785375	0.214625	0.561625
		1	RS19875	RS19905		hypothetical protein	WP_001883330.1	3	8.30539	0.786	0.214	0.559667
		2	RS15745	RS15640		hypothetical protein	WP_000960654.1	3	8.05998	0.179	0.179	0.559
		1	RS03365	RS11200	glmM	phosphoglucosamine mutase	WP_001281065.1	3	8.30539	0.587	0.413	0.554667
		1	RS02695	RS11870		WYL domain containing protein	WP_000066839.1	13	8.30539	0.810615	0.189385	0.553462
		1	RS02715	RS05550	radC	DNA repair protein	WP_000053959.1	6	8.30539	0.7835	0.2165	0.547333
		1	RS02710	RS11855		DUF2787 domain containing protein	WP_000572493.1	5	8.30539	0.806	0.194	0.5472
		2	RS14780	RS14675		TRAP transporter protease	WP_000072017.1	3	8.30539	0.582	0.418	0.546667
		1	RS05345	RS09215	fadJ	fatty acid oxidation complex subunit alpha FadJ	WP_000369794.1	2	6.46725	0.4775	0.4775	0.5405
		2	RS16570	RS16430		DUF2806 domain containing protein	WP_001279526.1	2	8.05998	0.4775	0.4775	0.5365
		1	RS10215	RS04320		Hpt domain-containing protein	WP_001881762.1	2	8.05998	0.485	0.485	0.5335
		1	RS02705	RS11860		DUF2787 domain containing protein	WP_000041081.1	10	8.30539	0.7895	0.2105	0.5331
		1	RS07595	RS06935	cobB	NAD-dependent protein deacylase	WP_000056950.1	3	8.05998	0.582	0.418	0.533
		2	RS19460	RS19310		rhodanese-like domain-containing protein	WP_000093074.1	1	6.42022	0.881	0.119	0.529
		1	RS01840	RS12775	mutL	DNA mismatch repair endonuclease	WP_000155485.1	1	5.71897	0.836	0.164	0.522
